# Intraspecific genomic variation and local adaptation in a young hybrid species

**DOI:** 10.1101/732313

**Authors:** Angélica Cuevas, Mark Ravinet, Glenn-Peter Sætre, Fabrice Eroukhmanoff

## Abstract

Hybridization increases genetic variation, hence hybrid species may have a strong evolutionary potential once their admixed genomes have stabilized and incompatibilities have been purged. Yet, little is known about how such hybrid lineages evolve at the genomic level following their formation, in particular the characteristics of their adaptive potential, i.e. constraints and facilitations of diversification. Here we investigate how the Italian sparrow (*Passer italiae*), a homoploid hybrid species, has evolved and locally adapted to its variable environment. Using restriction site-associated DNA sequencing (RAD-seq) on several populations across the Italian peninsula, we evaluate how genomic constraints and novel genetic variation have influenced population divergence and adaptation. We show that population divergence within this hybrid species has evolved in response to climatic variation. As in non-hybrid species, climatic differences may even reduce gene flow between populations, suggesting ongoing local adaptation. We report outlier genes associated with adaptation to climatic variation, known to be involved in beak morphology in other species. Most of the strongly divergent loci among Italian sparrow populations seem not to be differentiated between its parent species, the house and Spanish sparrow. Within the parental species, population divergence has occurred mostly in loci where different alleles segregate in the parent species, unlike in the hybrid, suggesting that novel combinations of parental alleles in the hybrid have not necessarily enhanced its evolutionary potential. Rather, our study suggests that constraints linked to incompatibilities may have restricted the evolution of this admixed genome, both during and after hybrid species formation.
