## Supplementary material for "Intraspecific genomic variation and local adaptation in a young hybrid species": Table S1 Supporting Information

### Sheet: Table S1.Samples
	Count	Locality	Population	Latitude	Longitude	Species	ID	Sex
	19	Norway	Oslo	59.9182	10.7706	P.domesticus	2007-PO256	M
	20	Norway	Oslo	59.9182	10.7706	P.domesticus	2007-PO257	M
	21	Norway	Oslo	59.9182	10.7706	P.domesticus	2007-PO258	M
	22	Norway	Oslo	59.9182	10.7706	P.domesticus	2007-PO259	M
	23	Norway	Oslo	59.9182	10.7706	P.domesticus	2007-PO261	M
	24	Norway	Oslo	59.9182	10.7706	P.domesticus	2007-PO262	M
	25	Norway	Oslo	59.9182	10.7706	P.domesticus	2007-PO263	M
	26	Norway	Oslo	59.9182	10.7706	P.domesticus	2007-PO265	M
	27	Norway	Oslo	59.9182	10.7706	P.domesticus	2007-PO266	F
	28	Norway	Oslo	59.9182	10.7706	P.domesticus	2007-PO267	F
	29	Norway	Oslo	59.9182	10.7706	P.domesticus	2007-PO272	F
	30	Norway	Oslo	59.9182	10.7706	P.domesticus	PD10-166	M
	31	Norway	Oslo	59.9182	10.7706	P.domesticus	PD10-167	M
	59	Switzerland	Lignieres	47.0832	7.0672	P.domesticus	CH065	F
	60	Switzerland	Lignieres	47.0832	7.0672	P.domesticus	CH068	F
	61	Switzerland	Lignieres	47.0832	7.0672	P.domesticus	CH071	F
	62	Switzerland	Lignieres	47.0832	7.0672	P.domesticus	CH073	F
	63	Switzerland	Lignieres	47.0832	7.0672	P.domesticus	CH076	F
	64	Switzerland	Lignieres	47.0832	7.0672	P.domesticus	CH080	F
	65	Switzerland	lignieres	47.0832	7.0672	P.domesticus	LI_W069ho	M
	66	Switzerland	lignieres	47.0832	7.0672	P.domesticus	LI_W070ho	M
	67	Switzerland	lignieres	47.0832	7.0672	P.domesticus	LI_W075ho	M
	68	Switzerland	lignieres	47.0832	7.0672	P.domesticus	LI_W077ho	M
	69	Switzerland	lignieres	47.0832	7.0672	P.domesticus	LI_W078ho	M
	70	Switzerland	lignieres	47.0832	7.0672	P.domesticus	LI_W079ho	M
	71	Switzerland	lignieres	47.0832	7.0672	P.domesticus	LI_W083ho	M
	72	Switzerland	lignieres	47.0832	7.0672	P.domesticus	LI_W088ho	M
	73	Switzerland	lignieres	47.0832	7.0672	P.domesticus	LI_W089ho	M
	74	Switzerland	lignieres	47.0832	7.0672	P.domesticus	LI_W093ho	M
	75	Switzerland	lignieres	47.0832	7.0672	P.domesticus	LI_W094ho	M
	1	France	Sales	45.8758	5.9587	P.domesticus	FR022	M
	2	France	Sales	45.8758	5.9587	P.domesticus	FR024	M
	3	France	Sales	45.8758	5.9587	P.domesticus	FR025	M
	4	France	Sales	45.8758	5.9587	P.domesticus	FR026	M
	5	France	Sales	45.8758	5.9587	P.domesticus	FR031	M
	6	France	Sales	45.8758	5.9587	P.domesticus	FR033	M
	7	France	Sales	45.8758	5.9587	P.domesticus	FR037	M
	8	France	Sales	45.8758	5.9587	P.domesticus	FR038	M
	9	France	Sales	45.8758	5.9587	P.domesticus	FR041	F
	10	France	Sales	45.8758	5.9587	P.domesticus	FR042	M
	11	France	Sales	45.8758	5.9587	P.domesticus	FR043	M
	12	France	Sales	45.8758	5.9587	P.domesticus	FR045	M
	13	France	Sales	45.8758	5.9587	P.domesticus	FR046	M
	14	France	Sales	45.8758	5.9587	P.domesticus	FR047	M
	15	France	Sales	45.8758	5.9587	P.domesticus	FR048	F
	16	France	Sales	45.8758	5.9587	P.domesticus	FR049	M
	17	France	Sales	45.8758	5.9587	P.domesticus	FR050	F
	18	France	Sales	45.8758	5.9587	P.domesticus	FR052	F
	32	Spain	Badajoz	38.7283	-5.8624	P.domesticus	PD11-001	M
	33	Spain	Badajoz	38.7283	-5.8624	P.domesticus	PD11-002	M
	34	Spain	Badajoz	38.7283	-5.8624	P.domesticus	PD11-003	F
	35	Spain	Badajoz	38.7283	-5.8624	P.domesticus	PD11-004	M
	36	Spain	Badajoz	38.7283	-5.8624	P.domesticus	PD11-005	F
	37	Spain	Badajoz	38.7283	-5.8624	P.domesticus	PD11-006	F
	38	Spain	Badajoz	38.7283	-5.8624	P.domesticus	PD11-007	M
	39	Spain	Badajoz	38.7283	-5.8624	P.domesticus	PD11-009	M
	40	Spain	Badajoz	38.7283	-5.8624	P.domesticus	PD11-010	M
	41	Spain	Badajoz	38.7283	-5.8624	P.domesticus	PD11-011	F
	42	Spain	Badajoz	38.7283	-5.8624	P.domesticus	PD11-012	M
	43	Spain	Badajoz	38.7283	-5.8624	P.domesticus	PD11-013	F
	44	Spain	Badajoz	38.7283	-5.8624	P.domesticus	PD11-014	F
	45	Spain	Badajoz	38.7283	-5.8624	P.domesticus	PD11-015	M
	46	Spain	Badajoz	38.7283	-5.8624	P.domesticus	PD11-017	F
	47	Spain	Badajoz	38.7283	-5.8624	P.domesticus	PD11-018	F
	48	Spain	Badajoz	38.7283	-5.8624	P.domesticus	PD11-019	M
	49	Spain	Badajoz	38.7283	-5.8624	P.domesticus	PD11-020	M
	50	Spain	Badajoz	38.7283	-5.8624	P.domesticus	PD11-022	F
	51	Spain	Badajoz	38.7283	-5.8624	P.domesticus	PD11-023	M
	52	Spain	Badajoz	38.7283	-5.8624	P.domesticus	PD11-024	F
	53	Spain	Badajoz	38.7283	-5.8624	P.domesticus	PD11-025	M
	54	Spain	Badajoz	38.7283	-5.8624	P.domesticus	PD11-026	M
	55	Spain	Badajoz	38.7283	-5.8624	P.domesticus	PD11-027	M
	56	Spain	Badajoz	38.7283	-5.8624	P.domesticus	PD11-028	F
	57	Spain	Badajoz	38.7283	-5.8624	P.domesticus	PD11-031	F
	58	Spain	Badajoz	38.7283	-5.8624	P.domesticus	PD11-032	F
	90	Kazakhstan	Kazakhstan	42.5175	70.6267	P.hispaniolensis	KAZ14006	F
	91	Kazakhstan	Kazakhstan	42.5175	70.6267	P.hispaniolensis	KAZ14007	F
	92	Kazakhstan	Kazakhstan	42.5175	70.6267	P.hispaniolensis	KAZ14008	F
	93	Kazakhstan	Kazakhstan	42.5175	70.6267	P.hispaniolensis	KAZ14009	F
	94	Kazakhstan	Kazakhstan	42.5175	70.6267	P.hispaniolensis	KAZ14033	F
	95	Kazakhstan	Kazakhstan	42.5175	70.6267	P.hispaniolensis	KAZ14034	F
	96	Kazakhstan	Kazakhstan	42.5175	70.6267	P.hispaniolensis	KAZ14037	F
	97	Kazakhstan	Kazakhstan	42.5175	70.6267	P.hispaniolensis	KAZ39	M
	98	Kazakhstan	Kazakhstan	42.5175	70.6267	P.hispaniolensis	KAZ44	M
	99	Kazakhstan	Kazakhstan	42.5175	70.6267	P.hispaniolensis	KAZ45	M
	76	Gargano	Fontanarosa	41.5165	15.7384	P.hispaniolensis	I284	M
	77	Gargano	Fontanarosa	41.5165	15.7384	P.hispaniolensis	I285	M
	78	Gargano	Fontanarosa	41.5165	15.7384	P.hispaniolensis	I286	M
	79	Gargano	Fontanarosa	41.5165	15.7384	P.hispaniolensis	I292	M
	80	Gargano	Fontanarosa	41.5165	15.7384	P.hispaniolensis	I293	M
	81	Gargano	Fontanarosa	41.5165	15.7384	P.hispaniolensis	I296	M
	82	Gargano	Fontanarosa	41.5165	15.7384	P.hispaniolensis	I297	M
	83	Gargano	Fontanarosa	41.5165	15.7384	P.hispaniolensis	I298	M
	84	Gargano	Fontanarosa	41.5165	15.7384	P.hispaniolensis	I299	M
	85	Gargano	Fontanarosa	41.5165	15.7384	P.hispaniolensis	I301	M
	86	Gargano	Fontanarosa	41.5165	15.7384	P.hispaniolensis	I302	M
	87	Gargano	Fontanarosa	41.5165	15.7384	P.hispaniolensis	I303	M
	88	Gargano	Fontanarosa	41.5165	15.7384	P.hispaniolensis	I304	M
	89	Gargano	Fontanarosa	41.5165	15.7384	P.hispaniolensis	I305	M
	100	Sardinia	Oniferi	40.2788	9.1691	P.hispaniolensis	SA004	M
	101	Sardinia	Oniferi	40.2788	9.1691	P.hispaniolensis	SA005	F
	102	Sardinia	Oniferi	40.2788	9.1691	P.hispaniolensis	SA006	F
	103	Sardinia	Oniferi	40.2788	9.1691	P.hispaniolensis	SA008	F
	104	Sardinia	Oniferi	40.2788	9.1691	P.hispaniolensis	SA009	F
	105	Sardinia	Oniferi	40.2788	9.1691	P.hispaniolensis	SA010	M
	106	Sardinia	Oniferi	40.2788	9.1691	P.hispaniolensis	SA012	F
	107	Sardinia	Oniferi	40.2788	9.1691	P.hispaniolensis	SA013	F
	108	Sardinia	Oniferi	40.2788	9.1691	P.hispaniolensis	SA014	F
	109	Sardinia	Oniferi	40.2788	9.1691	P.hispaniolensis	SA015	F
	110	Sardinia	Oniferi	40.2788	9.1691	P.hispaniolensis	SA018	M
	111	Sardinia	Oniferi	40.2788	9.1691	P.hispaniolensis	SA020	F
	112	Sardinia	Oniferi	40.2788	9.1691	P.hispaniolensis	SA022	F
	113	Sardinia	Oniferi	40.2788	9.1691	P.hispaniolensis	SA023	F
	114	Sardinia	Oniferi	40.2788	9.1691	P.hispaniolensis	SA026	M
	115	Sardinia	Oniferi	40.2788	9.1691	P.hispaniolensis	SA028	F
	116	Sardinia	Oniferi	40.2788	9.1691	P.hispaniolensis	SA029	F
	117	Sardinia	Oniferi	40.2788	9.1691	P.hispaniolensis	SA031	M
	118	Sardinia	Pula	40.2788	9.1691	P.hispaniolensis	2008-PO344	M
	119	Sardinia	Pula	40.2788	9.1691	P.hispaniolensis	2008-PO346	M
	120	Sardinia	Pula	40.2788	9.1691	P.hispaniolensis	2008-PO348	M
	121	Sardinia	Pula	40.2788	9.1691	P.hispaniolensis	2008-PO349	M
	122	Sardinia	Pula	40.2788	9.1691	P.hispaniolensis	2008-PO351	M
	123	Sardinia	Pula	40.2788	9.1691	P.hispaniolensis	2008-PO355	M
	124	Sardinia	Pula	40.2788	9.1691	P.hispaniolensis	2008-PO356	M
	125	Sardinia	Pula	40.2788	9.1691	P.hispaniolensis	2008-PO357	M
	126	Sardinia	Pula	40.2788	9.1691	P.hispaniolensis	2008-PO359	M
	127	Sardinia	Pula?	40.2788	9.1691	P.hispaniolensis	PO364	M
	128	Sardinia	Pula?	40.2788	9.1691	P.hispaniolensis	PO365	M
	129	Sardinia	Pula?	40.2788	9.1691	P.hispaniolensis	PO369	M
	130	Sardinia	Pula?	40.2788	9.1691	P.hispaniolensis	PO371	M
	131	Sardinia	Pula?	40.2788	9.1691	P.hispaniolensis	PO375	M
	132	Sardinia	Pula?	40.2788	9.1691	P.hispaniolensis	PO377	M
	133	Sardinia	Pula?	40.2788	9.1691	P.hispaniolensis	PO378	M
	134	Sardinia	Pula?	40.2788	9.1691	P.hispaniolensis	PO387	M
	135	Spain	Badajoz	38.7283	-5.8624	P.hispaniolensis	PH11-138	M
	136	Spain	Badajoz	38.7283	-5.8624	P.hispaniolensis	PH11-141	M
	137	Spain	Badajoz	38.7283	-5.8624	P.hispaniolensis	PH11-142	M
	138	Spain	Badajoz	38.7283	-5.8624	P.hispaniolensis	PH11-143	F
	139	Spain	Badajoz	38.7283	-5.8624	P.hispaniolensis	PH11-144	M
	140	Spain	Badajoz	38.7283	-5.8624	P.hispaniolensis	PH11-145	F
	141	Spain	Badajoz	38.7283	-5.8624	P.hispaniolensis	PH11-146	M
	142	Spain	Badajoz	38.7283	-5.8624	P.hispaniolensis	PH11-148	M
	143	Spain	Badajoz	38.7283	-5.8624	P.hispaniolensis	PH11-149	M
	144	Spain	Badajoz	38.7283	-5.8624	P.hispaniolensis	PH11-151	M
	145	Spain	Badajoz	38.7283	-5.8624	P.hispaniolensis	PH11-152	M
	146	Spain	Badajoz	38.7283	-5.8624	P.hispaniolensis	PH11-154	F
	147	Spain	Badajoz	38.7283	-5.8624	P.hispaniolensis	PH11-155	F
	148	Spain	Badajoz	38.7283	-5.8624	P.hispaniolensis	PH11-156	M
	149	Spain	Badajoz	38.7283	-5.8624	P.hispaniolensis	PH11-157	F
	150	Spain	Badajoz	38.7283	-5.8624	P.hispaniolensis	PH11-159	F
	151	Spain	Badajoz	38.7283	-5.8624	P.hispaniolensis	PH11-163	M
	152	Spain	Badajoz	38.7283	-5.8624	P.hispaniolensis	PH11-170	F
	153	Spain	Badajoz	38.7283	-5.8624	P.hispaniolensis	PH11-171	M
	154	Spain	Badajoz	38.7283	-5.8624	P.hispaniolensis	PH11-172	F
	155	Spain	Badajoz	38.7283	-5.8624	P.hispaniolensis	PH11-179	F
	156	Spain	Badajoz	38.7283	-5.8624	P.hispaniolensis	PH11-180	F
	157	Spain	Badajoz	38.7283	-5.8624	P.hispaniolensis	PH11-184	F
	180	Italy	Acquaviva	42.95	13.81	P.italiae	PI08-415	F
	181	Italy	Acquaviva	42.95	13.81	P.italiae	PI08-416	M
	182	Italy	Acquaviva	42.95	13.81	P.italiae	PI08-418	M
	183	Italy	Acquaviva	42.95	13.81	P.italiae	PI08-419	M
	184	Italy	Acquaviva	42.95	13.81	P.italiae	PI08-420	F
	185	Italy	Acquaviva	42.95	13.81	P.italiae	PI08-421	M
	186	Italy	Acquaviva	42.95	13.81	P.italiae	PI08-422	M
	187	Italy	Acquaviva	42.95	13.81	P.italiae	PI08-423	M
	188	Italy	Acquaviva	42.95	13.81	P.italiae	PI08-424	F
	232	Italy	Lago di Burano (Toscana)	42.40	11.38	P.italiae	PI08-092	F
	233	Italy	Lago di Burano (Toscana)	42.40	11.38	P.italiae	PI08-093	F
	234	Italy	Lago di Burano (Toscana)	42.40	11.38	P.italiae	PI08-094	M
	235	Italy	Lago di Burano (Toscana)	42.40	11.38	P.italiae	PI08-095	M
	236	Italy	Lago di Burano (Toscana)	42.40	11.38	P.italiae	PI08-096	M
	237	Italy	Lago di Burano (Toscana)	42.40	11.38	P.italiae	PI08-097	F
	238	Italy	Lago di Burano (Toscana)	42.40	11.38	P.italiae	PI08-098	F
	239	Italy	Lago di Burano (Toscana)	42.40	11.38	P.italiae	PI08-099	F
	240	Italy	Lago di Burano (Toscana)	42.40	11.38	P.italiae	PI08-100	M
	241	Italy	Lago di Burano (Toscana)	42.40	11.38	P.italiae	PI08-101	M
	242	Italy	Lago di Burano (Toscana)	42.40	11.38	P.italiae	PI08-102	F
	243	Italy	Lago di Burano (Toscana)	42.40	11.38	P.italiae	PI08-103	F
	222	Italy	L'Aquila	42.35	13.40	P.italiae	PI08-401	F
	223	Italy	L'Aquila	42.35	13.40	P.italiae	PI08-404	F
	224	Italy	L'Aquila	42.35	13.40	P.italiae	PI08-405	M
	225	Italy	L'Aquila	42.35	13.40	P.italiae	PI08-407	M
	226	Italy	L'Aquila	42.35	13.40	P.italiae	PI08-408	M
	227	Italy	L'Aquila	42.35	13.40	P.italiae	PI08-409	M
	228	Italy	L'Aquila	42.35	13.40	P.italiae	PI08-410	M
	229	Italy	L'Aquila	42.35	13.40	P.italiae	PI08-412	M
	230	Italy	L'Aquila	42.35	13.40	P.italiae	PI08-413	F
	231	Italy	L'Aquila	42.35	13.40	P.italiae	PI08-414	F
	244	Italy	Lago Salso	41.54	15.89	P.italiae	I118	M
	245	Italy	Lago Salso	41.54	15.89	P.italiae	I119	M
	246	Italy	Lago Salso	41.54	15.89	P.italiae	I121	F
	247	Italy	Lago Salso	41.54	15.89	P.italiae	I123	M
	248	Italy	Lago Salso	41.54	15.89	P.italiae	I124	M
	249	Italy	Lago Salso	41.54	15.89	P.italiae	I126	F
	250	Italy	Lago Salso	41.54	15.89	P.italiae	I127	F
	251	Italy	Lago Salso	41.54	15.89	P.italiae	I129	M
	252	Italy	Lago Salso	41.54	15.89	P.italiae	I130	M
	253	Italy	Lago Salso	41.54	15.89	P.italiae	I131	M
	254	Italy	Lago Salso	41.54	15.89	P.italiae	I132	M
	255	Italy	Lago Salso	41.54	15.89	P.italiae	I133	M
	256	Italy	Lago Salso	41.54	15.89	P.italiae	I134	F
	257	Italy	Lago Salso	41.54	15.89	P.italiae	I135	F
	258	Italy	Lago Salso	41.54	15.89	P.italiae	I136	M
	259	Italy	Lago Salso	41.54	15.89	P.italiae	I137	M
	260	Italy	Lago Salso	41.54	15.89	P.italiae	I138	F
	261	Italy	Lago Salso	41.54	15.89	P.italiae	I139	M
	262	Italy	Lago Salso	41.54	15.89	P.italiae	I140	F
	263	Italy	Lago Salso	41.54	15.89	P.italiae	I141	M
	264	Italy	Lago Salso	41.54	15.89	P.italiae	I142	M
	265	Italy	Lago Salso	41.54	15.89	P.italiae	I144	F
	266	Italy	Lago Salso	41.54	15.89	P.italiae	I145	F
	267	Italy	Lago Salso	41.54	15.89	P.italiae	I146	F
	268	Italy	Lago Salso	41.54	15.89	P.italiae	I148	F
	269	Italy	Lago Salso	41.54	15.89	P.italiae	I149	M
	270	Italy	Lago Salso	41.54	15.89	P.italiae	I150	F
	271	Italy	Lago Salso	41.54	15.89	P.italiae	I151	M
	272	Italy	Lago Salso	41.54	15.89	P.italiae	I153	F
	273	Italy	Lago Salso	41.54	15.89	P.italiae	I155	F
	274	Italy	Lago Salso	41.54	15.89	P.italiae	I160	F
	209	Italy	Eboli (Campania)	40.62	15.06	P.italiae	PI08-110	F
	210	Italy	Eboli (Campania)	40.62	15.06	P.italiae	PI08-111	M
	211	Italy	Eboli (Campania)	40.62	15.06	P.italiae	PI08-112	F
	212	Italy	Eboli (Campania)	40.62	15.06	P.italiae	PI08-114	M
	213	Italy	Eboli (Campania)	40.62	15.06	P.italiae	PI08-115	F
	214	Italy	Eboli (Campania)	40.62	15.06	P.italiae	PI08-117	M
	215	Italy	Eboli (Campania)	40.62	15.06	P.italiae	PI08-119	F
	216	Italy	Eboli (Campania)	40.62	15.06	P.italiae	PI08-120	F
	217	Italy	Eboli (Campania)	40.62	15.06	P.italiae	PI08-122	F
	218	Italy	Eboli (Campania)	40.62	15.06	P.italiae	PI08-123	F
	219	Italy	Eboli (Campania)	40.62	15.06	P.italiae	P_08-113	M
	220	Italy	Eboli (Campania)	40.62	15.06	P.italiae	P_08-116	M
	221	Italy	Eboli (Campania)	40.62	15.06	P.italiae	P_08-118	M
	158	Italy	Accettura (Basilicata)	40.49	16.16	P.italiae	PI08-205	M
	159	Italy	Accettura (Basilicata)	40.49	16.16	P.italiae	PI08-206	F
	160	Italy	Accettura (Basilicata)	40.49	16.16	P.italiae	PI08-207	F
	161	Italy	Accettura (Basilicata)	40.49	16.16	P.italiae	PI08-208	F
	162	Italy	Accettura (Basilicata)	40.49	16.16	P.italiae	PI08-209	M
	163	Italy	Accettura (Basilicata)	40.49	16.16	P.italiae	PI08-212	M
	164	Italy	Accettura (Basilicata)	40.49	16.16	P.italiae	PI08-213	M
	165	Italy	Accettura (Basilicata)	40.49	16.16	P.italiae	PI08-214	M
	166	Italy	Accettura (Basilicata)	40.49	16.16	P.italiae	PI08-215	F
	167	Italy	Accettura (Basilicata)	40.49	16.16	P.italiae	PI08-216	M
	168	Italy	Accettura (Basilicata)	40.49	16.16	P.italiae	PI08-217	F
	169	Italy	Accettura (Basilicata)	40.49	16.16	P.italiae	PI08-219	M
	170	Italy	Accettura (Basilicata)	40.49	16.16	P.italiae	PI08-220	M
	171	Italy	Accettura (Basilicata)	40.49	16.16	P.italiae	PI08-221	M
	172	Italy	Accettura (Basilicata)	40.49	16.16	P.italiae	PI08-222	M
	173	Italy	Accettura (Basilicata)	40.49	16.16	P.italiae	PI08-224	F
	174	Italy	Accettura (Basilicata)	40.49	16.16	P.italiae	PI08-225	F
	175	Italy	Accettura (Basilicata)	40.49	16.16	P.italiae	PI08-226	M
	176	Italy	Accettura (Basilicata)	40.49	16.16	P.italiae	PI08-227	M
	177	Italy	Accettura (Basilicata)	40.49	16.16	P.italiae	PI08-232	F
	178	Italy	Accettura (Basilicata)	40.49	16.16	P.italiae	PI08-236	F
	179	Italy	Accettura (Basilicata)	40.49	16.16	P.italiae	PI08-239	F
	275	Italy	Sanza (Campania)	40.25	15.55	P.italiae	PI08-175	F
	276	Italy	Sanza (Campania)	40.25	15.55	P.italiae	PI08-176	F
	277	Italy	Sanza (Campania)	40.25	15.55	P.italiae	PI08-177	M
	278	Italy	Sanza (Campania)	40.25	15.55	P.italiae	PI08-179	M
	279	Italy	Sanza (Campania)	40.25	15.55	P.italiae	PI08-180	F
	280	Italy	Sanza (Campania)	40.25	15.55	P.italiae	PI08-181	M
	281	Italy	Sanza (Campania)	40.25	15.55	P.italiae	PI08-183	F
	282	Italy	Sanza (Campania)	40.25	15.55	P.italiae	PI08-184	M
	283	Italy	Sanza (Campania)	40.25	15.55	P.italiae	PI08-185	M
	284	Italy	Sanza (Campania)	40.25	15.55	P.italiae	PI08-186	F
	285	Italy	Sanza (Campania)	40.25	15.55	P.italiae	PI08-189	F
	286	Italy	Sanza (Campania)	40.25	15.55	P.italiae	PI08-192	F
	287	Italy	Sanza (Campania)	40.25	15.55	P.italiae	P_08-178	M
	288	Italy	Sanza (Campania)	40.25	15.55	P.italiae	P_08-190	M
	189	Italy	Crotone (Calabria)	39.08	17.13	P.italiae	PI08-498	M
	190	Italy	Crotone (Calabria)	39.08	17.13	P.italiae	PI08-501	M
	191	Italy	Crotone (Calabria)	39.08	17.13	P.italiae	PI08-512	M
	192	Italy	Crotone (Calabria)	39.08	17.13	P.italiae	PX08-499	F
	193	Italy	Crotone (Calabria)	39.08	17.13	P.italiae	PX08-503	F
	194	Italy	Crotone (Calabria)	39.08	17.13	P.italiae	PX08-504	F
	195	Italy	Crotone (Calabria)	39.08	17.13	P.italiae	PX08-507	F
	196	Italy	Crotone (Calabria)	39.08	17.13	P.italiae	PX08-508	F
	197	Italy	Crotone (Calabria)	39.08	17.13	P.italiae	PX08-511	F
	198	Italy	Crotone (Calabria)	39.08	17.13	P.italiae	PX08-513	F
	199	Italy	Crotone (Calabria)	39.08	17.13	P.italiae	PX08-515	F
	200	Italy	Crotone (Calabria)	39.08	17.13	P.italiae	PX08-516	F
	201	Italy	Crotone (Calabria)	39.08	17.13	P.italiae	PX08-520	F
	202	Italy	Crotone (Calabria)	39.08	17.13	P.italiae	P_08-500	M
	203	Italy	Crotone (Calabria)	39.08	17.13	P.italiae	P_08-502	M
	204	Italy	Crotone (Calabria)	39.08	17.13	P.italiae	P_08-505	M
	205	Italy	Crotone (Calabria)	39.08	17.13	P.italiae	P_08-506	M
	206	Italy	Crotone (Calabria)	39.08	17.13	P.italiae	P_08-514	M
	207	Italy	Crotone (Calabria)	39.08	17.13	P.italiae	P_08-517	M
	208	Italy	Crotone (Calabria)	39.08	17.13	P.italiae	P_08-518	M
