## Supplementary material for "Intraspecific genomic variation and local adaptation in a young hybrid species": Table S3 Supporting Information

### Sheet: Table.S3.Genes
	Gene		Chromosome	Locus position (Passer domesticus)	Identified in Species	Method	Associated to	FST Italian	FST House - Spanish	FST Italian - House	FST Italian - Spanish	Italian Tajima's D	House Tajima's D	Spanish Tajima's D	NOTES
	No genes identified		1	63989510	P.italiae	BayeScEnv	Beak Height (BH)								Not outlier but hight value for Altitude (Alt)
	No genes identified		1	63989521	P.italiae	BayeScEnv	Beak Height (BH)	0.1600440	0.025199300	0.000000000	0.008893680	-0.49745500			Not outlier but hight value for Altitude (Alt)
	SGOL1	Shugoshin-like 1 (Xenopus laevis)	2	111884027	P.italiae	BayeScEnv	Precipitation Seasonality (PS)	0.083805	0.021045200	0.0358206	0	0.99938800
	KAT2B	Histone acetyltransferase KAT2B (Homo sapiens)	2	111884027	P.italiae	BayeScEnv	Precipitation Seasonality (PS)
	RAB5A	Ras-related protein Rab-5A (Macaca fascicularis)	2	111884027	P.italiae	BayeScEnv	Precipitation Seasonality (PS)
	GJD4	Gap junction delta-4 protein (Macaca fascicularis)	2	135739679	P.italiae	BayeScEnv	Beak Height (BH)	0.126412	0	0	0	0.31670300
	FZD8	Frizzled-8 (Rattus norvegicus)	2	135739679	P.italiae	BayeScEnv	Beak Height (BH)
	HDDC2	HD domain-containing protein 2 (Xenopus laevis)	3	60947983	P.italiae	BayeScEnv	Precipitation Seasonality (PS)	0.0497291	0	0	0	NA
	No genes identified		5	18998990	P.italiae	BayeScEnv	Mean Annual Precipitation (MAP)
	EMC7	ER membrane protein complex subunit 7 (Mus musculus)	5	29760233	P.italiae	BayeScEnv	Mean Annual Precipitation (MAP)	0.13624	0.0651067	0.00697826 (from a close locus (chr5:29886301)	0.09604 (from a close locus (chr5:29886301)	NA
	CHRM5	Muscarinic acetylcholine receptor M5 (Rattus norvegicus)	5	29760233	P.italiae	BayeScEnv	Mean Annual Precipitation (MAP)
	AVEN	Cell death regulator Aven (Mus musculus)	5	29760233	P.italiae	BayeScEnv	Mean Annual Precipitation (MAP)
	RYR3	Ryanodine receptor 3 (Homo sapiens)	5	29760233	P.italiae	BayeScEnv	Mean Annual Precipitation (MAP)
	No genes identified		15	5281285	P.italiae	Bayescan / BayeScEnv	Mean Annual Precipitation (MAP)	0.172371	0.0625493 (from a close locus (chr15:5281302)	0.0288283 (from a close locus (chr15:5281302)	0.00387207 (from a close locus (chr15:5281302)				Not outlier but hight value for Mean Annual Temperature (MAT) and Altitude (Alt)
	No genes identified		6	22315285	P.italiae	Bayescan
	UQCC1	Ubiquinol-cytochrome-c reductase complex assembly factor 1 (Xenopus laevis)	20	13313203	P.italiae	Bayescan		0.142815	0.141656000	0.146509000	0.000000000	-0.12424700
	GDF5	Growth / differentiation factor 5 (Homo sapiens)	20	13313203	P.italiae	Bayescan
	CEP250	Centrosome-associated protein CEP250 (Mus musculus)	20	13313203	P.italiae	Bayescan
	MAP1LC3A	Microtubule-associated proteins 1A/1B light chain 3A (Bos taurus)	20	13313203	P.italiae	Bayescan
	DYNLRB1	Dynein light chain roadblock-type 1 (Homo sapiens)	20	13313203	P.italiae	Bayescan
	ITCH	E3 ubiquitin-protein ligase Itchy (Mus musculus)	20	13313203	P.italiae	Bayescan
	No genes identified		1	71464753	P.hispaniolensis	Bayescan
	No genes identified		2	56604400	P.hispaniolensis	Bayescan
	SYNE1	Nesprin-1 (Homo sapiens / Mus musculus)	3	55088346	P.hispaniolensis	Bayescan
	TDRP	Testis development-related protein (Homo sapiens)	3	92797960	P.hispaniolensis	Bayescan
	FBXO25	F-box only protein 25 (Homo sapiens)	3	92797960	P.hispaniolensis	Bayescan
	No genes identified		3	99549339	P.hispaniolensis	Bayescan
	SEL1L	Protein sel-1 homolog 1 (Homo sapiens)	5	41325946	P.hispaniolensis	Bayescan
	No genes identified		5	42442652	P.hispaniolensis	Bayescan
	No genes identified		1	66989285	P.domesticus	Bayescan
	No genes identified		1	67027781	P.domesticus	Bayescan
	No genes identified		1	67027789	P.domesticus	Bayescan
	No genes identified		1	69193683	P.domesticus	Bayescan
	No genes identified		1	69913369	P.domesticus	Bayescan
	BAZ1A	Bromodomain adjacent to zinc finger domain protein 1A (Homo sapiens)	5	36042409	P.domesticus	Bayescan
	SRP54	Signal recognition particle 54 kDa protein (Rattus norvegicus)	5	36042409	P.domesticus	Bayescan
	FAM177A1	Protein FAM177A1 (Bos taurus)	5	36042409	P.domesticus	Bayescan
	PPP2R3C	Serine/threonine-protein phosphatase 2A regulatory subunit B'' subunit gamma (Bos taurus)	5	36042409	P.domesticus	Bayescan
	MRPP3	Mitochondrial ribonuclease P protein 3 (Rattus norvegicus)	5	36042409	P.domesticus	Bayescan
	PSMA6	Proteasome subunit alpha type-6 (Rattus norvegicus)	5	36042409	P.domesticus	Bayescan
	No genes identified		8	25059826	P.domesticus	Bayescan
	TBX22	T-box transcription factor TBX22 (Homo sapiens)	8	44786480	P.domesticus	Bayescan
	CHMP1B	Charged multivesicular body protein 1b (Gallus gallus)	8	44786480	P.domesticus	Bayescan
	FAM46C	Protein FAM46C (Macaca fascicularis)	8	44786480	P.domesticus	Bayescan
	BRWD3	Bromodomain and WD repeat-containing protein 3 (Homo sapiens)	8	44786480	P.domesticus	Bayescan
	HMG-14A	Non-histone chromosomal protein HMG-14A (Gallus gallus)	8	44786480	P.domesticus	Bayescan
	Table S3. Genes under selection. Given a 100kb of linkage decay in the house sparrow, genes were identified within regions at a maximum of 100kb distance from the outlier loci identified with Bayescan and BayeScEnv.
